# Elevated temperature enhances the infectivity of a pathogenic noncoding RNA and the likelihood of its host expansion

**DOI:** 10.1101/2025.09.19.677415

**Authors:** Jie Hao, Zongyun Yan, Yunhan Wang, Junfei Ma, Benjamin A. Merritt, Ethan Tucker, Amit Levy, Bin Liu, Svetlana Y. Folimonova, Jeongim Kim, Zhonglin Mou, Yiliang Ding, Ying Wang

**Author notes:** Correspondence (J.H.), (J.M.), (Y.D.), (YingW.). These authors contributed equally (Jie Hao, Zongyun Yan, Yunhan Wang, Junfei Ma).

## Abstract

Plant pathogens threaten global food security and cause substantial annual economic losses. Of particular concern are host jumps, in which pathogens expand their host range to new species, often resulting in sudden and difficult-to-control disease outbreaks. However, the ability to anticipate such events remains limited by an incomplete understanding of pathogen adaptability and the mechanisms governing nonhost resistance. Here, we show that temperature modulates the infectivity and host range of potato spindle tuber viroid (PSTVd), a pathogenic noncoding RNA that severely impacts solanaceous crops such as potato and tomato. Using *in vivo* single-molecule RNA structure probing, we found that higher temperatures drive PSTVd into a more uniform RNA conformation associated with enhanced infectivity in tomato. Concurrently, elevated temperature suppresses key host defense pathways, including RNA silencing and NPR1-mediated immunity. Notably, these conditions enable PSTVd to overcome nonhost resistance and establish infection in *Arabidopsis thaliana*. Our findings reveal that elevated temperature promotes PSTVd host expansion through multiple coordinated mechanisms, linking changes in pathogen behavior with increased host susceptibility, and suggest that ongoing climate warming may heighten the risk of viroid host jumps.
