## Supplementary material for "Elevated temperature enhances the infectivity of a pathogenic noncoding RNA and the likelihood of its host expansion": Table S1

### Sheet: Sheet1
Table S1. The 201 position nucleotides in PSTVd variants.
Host plants	Report Country	NCBI Accession #	201 position
Tomato	Germany	U23058 (RG1)	cuucggguG
		AY518939 (AS1)	cuucggguG
		U23060	cuucggguG
Dahlia	Japan	LC806292	cuucggguU
		AB623143	cuucggguU
		LC806311	cuucggguU
		LC806307	cuucggguU
		LC806312	cuucggguU
		LC806313	cuucggguU
		LC806314	cuucggguU
		LC806315	cuucggguU
		LC806316	cuucggguU
		LC806306	cuucggguU
		LC806309	cuucggguU
		LC806304	cuucggguU
		LC806300	cuucggguU
		LC806308	cuucggguU
		LC806303	cuucggguU
		LC806299	cuucggguU
		LC806298	cuucggguU
		LC806297	cuucggguU
		LC806295	cuucggguU
		LC806296	cuucggguU
		LC806294	cuucggguU
		LC806293	cuucggguU
		LC806301	cuucggguU
		LC806302	cuucggguU
		LC806289	cuucggguU
		LC806290	cuucggguU
		LC806305	cuucggguU
		LC806291	cuucggguU
		LC806310	cuucggguU
	the Netherlands	KT987925	cuucggguU
	UK	MG450358	cuucggguU
		MG450357	cuucggguU
