## Supplementary material for "Elevated temperature enhances the infectivity of a pathogenic noncoding RNA and the likelihood of its host expansion": Table S2

### Sheet: Sheet1
Table S2. Plant materials used in this studey
Species	Genetic line	Accession number	Cultivar
Solanum lycopersicum	rdr6	LA0274	Canary Export
	WT control for rdr6	LA3228
	dcl4	LA1498	First Early
	WT control for dcl4	LA0535	Rheinlands Ruhm
	dcl2a		M82
	dcl2b
	WT control for dcl2 and dcl2b
	NPR1-OE		Money Maker
	WT control for NPR1-OE
Arabidopsis thaliana	npr1-3	CS3802	Col-0
