## Supplementary material for "Elevated temperature enhances the infectivity of a pathogenic noncoding RNA and the likelihood of its host expansion": Table S3

### Sheet: Sheet1
Table S3. Primer sequences
Primer name		Sequence (5'-3')
AtNup85	F	ttggagaggacacgctcgagatgccgggtatgtcttcggaatc
	R	gacccgggccatggggatccacattcttcgagaaaagcacg
AtNup88	F	ttggagaggacacgctcgagatgaaatttaactttaacgagacagagg
	R	gacccgggccatggggatcccatgaaactgctttcttgcgatttc
AtNup98A	F	ttcatcaggtggtggttctagaatgtttggctcatctaatccttttg
	R	aagcaggactctagggactagtctaaactccatcttcttcatcttcg
AtNup133	F	gttcatcaggtggtggttctagaatgttgacagactgtgacatacattg
	R	aagcaggactctagggactagtttactccattggagatgagaactc
PSTVd RT-PCR	F	ggggaaacctggagcgaactgg
	R	cccggggatccctgaagcgctcc
PSTVd G201U	F	cctttcttcgggtttccttcctcgc
	R	gcgaggaaggaaacccgaagaaagg
PSTVd G201A	F	cctttcttcgggtatccttcctcgc
	R	gcgaggaaggatacccgaagaaagg
PSTVd G201C	F	cctttcttcgggtctccttcctcgc
	R	gcgaggaaggagacccgaagaaagg
PSTVd G156A	F	gccgacaggaataattcccgccg
	R	cggcgggaattattcctgtcggc
PSTVd G156C	F	gccgacaggactaattcccgccg
	R	cggcgggaattagtcctgtcggc
PSTVd G156U	F	gccgacaggattaattcccgccg
	R	cggcgggaattaatcctgtcggc
NPR1 (for VIGS)	F	aaaggatcctggatattcttgacaaagctgtagcagat
	R	acccgggatgctacagcatagtggagagcatatg
NPR1 qRT	F	aagatcatggatgctgatgacttg
	R	ttagatgtagaggaacaagatgagga
NPR1 NLS	F1	aggccatggacaccaccattgatggattc
	Overlapping F	ctctctcatcgtcgtcggggaggtggaggttctcctaagaagaagagaaaagttgaagat
	Overlapping R	acttttctcttcttcttaggagaacctccacctccccgacgacgatgagagagtttacgg
	R1	aaaggatccatcttcaacttttctcttcttcttagg
PSTVd-F1		ttcgggtttccttcctcgc
PSTVd-R1		aggaagggtgaaaaccctgt
PSTVd-F2		gatccccggggaaacctg
PSTVd-R2		gaagcgctcctccgagcc
